# Identifying conservation priority areas for the most under-protected globally threatened birds in Latin America

**DOI:** 10.1101/2025.05.09.653075

**Authors:** Marcelo F. Tognelli, David A. Wiedenfeld, Daniel J. Lebbin, Amy Upgren, Michael J. Parr

**Affiliations:** American Bird Conservancy, PO Box 249, The Plains, VA 20198 USA

**Keywords:** Gap analysis, area of habitat, minimum conservation target, prioritization, Latin America

## Abstract

In this study, we assess how well globally threatened bird species in Latin America are currently represented within existing protected areas, and we identify conservation priority areas for the most under-protected species. We used publicly available data to map the Area of Habitat (AOH) for each of the 149 land birds in South America listed on the IUCN Red List of Threatened Species as either Critically Endangered, Endangered, or Vulnerable (the latter only under criterion D – those with the smallest populations or ranges). We then set two minimum conservation targets for each species: first a population-based target that estimates the proportion of the AOH needed to conserve 1,000 mature individuals (or the total population if smaller) to prevent extinction; and second, an area-based target that estimates the amount of habitat needed to sustain the long-term conservation of each species. The AOH maps were then overlaid with existing protected areas to identify those species that do not yet have their minimum conservation targets met. Using this approach, we identified 10 species that require additional protection to avoid extinction, and a further 54 species that need expanded protection for sustained conservation. Fortunately, the majority of species already met their target. We also ran a prioritization analysis to identify and map the places most important for meeting the goals of the under-protected species. We found that just 661.4 km^2^ is needed to meet population-based targets for the ten species of greatest concern, and 16,360 km^2^ is needed to meet area-based targets for all under-protected species combined. These areas represent <0.1% of the region’s land area and are mostly concentrated in five countries (Mexico, Colombia, Ecuador, Peru, and Brazil). Expanding reserves to cover these areas should result in both improved conservation outcomes and Red List status for these species.
