## Supplemental Table 1 for "Identifying conservation priority areas for the most under-protected globally threatened birds in Latin America"

### Sheet: Supplementary Table
Species	Common Name	RL_cat	AOH (km2)	Area Protected (km2)	% Protected	Minimum Conservation Target % of AOH	Additional % AOH needed to reach Minimum Conservation Target	Additional AOH needed to reach Minimum Conservation Target (km2)	Minimum Conservation Target - Number of mature individuals	Additional % AOH needed to reach Minimum Conservation Target - Number of mature individuals	Additional area needed to reach Minimum Conservation Target (km2) - Number of mature individuals
Amazilia boucardi	Mangrove Hummingbird	EN	2992.72	1451.69	48.5075	34.434	0	0	1000	0	0
Amazona auropalliata	Yellow-naped Amazon	CR	66021.4	25985.7	39.3595	4	0	0	1000	0	0
Amazona finschi	Lilac-crowned Amazon	EN	111555	12026.6	10.7809	4	0	0	1000	0	0
Amazona lilacina	Lilacine Amazon	CR	2808.75	203.077	7.23016	35.4506	28.2204	792.64	1000	8.43518	236.923
Amazona oratrix	Yellow-headed Amazon	EN	106986	17413.3	16.2764	4	0	0	1000	0	0
Amazona vinacea	Vinaceous-breasted Amazon	EN	194199	35596.7	18.33	4	0	0	1000	0	0
Amazona viridigenalis	Red-crowned Amazon	EN	20079.5	4451.39	22.1688	3.93423	0	0	1000	0	0
Anairetes alpinus	Ash-breasted Tit-tyrant	EN	19265.4	5300.26	27.5118	4.59739	0	0	700	0	0
Anodorhynchus leari	Lear's Macaw	EN	5040.62	1977.74	39.2361	26.0805	0	0	1000	0	0
Anthocephala floriceps	Santa Marta Blossomcrown	VU	3451.05	934.35	27.0743	32.1508	5.07648	175.192	1000	0	0
Antilophia bokermanni	Araripe Manakin	CR	49.7463	49.7464	100	100	0	0	700	0	0
Anumara forbesi	Forbes's Blackbird	VU	7143.33	471.733	6.60382	20.4942	13.8904	992.235	1000	0	0
Ara ambiguus	Great Green Macaw	EN	123949	53747.8	43.3629	4	0	0	1000	0	0
Ara glaucogularis	Blue-throated Macaw	CR	22042.5	2398.19	10.8798	2.43974	0	0	303	0	0
Ara rubrogenys	Red-fronted Macaw	CR	26121.3	6232.46	23.8597	4	0	0	272	0	0
Aratinga solstitialis	Sun Parakeet	EN	43051.5	12444.7	28.9066	4	0	0	1000	0	0
Asthenes perijana	Perija Thistletail	EN	99.572	97.6088	98.0283	88.9607	0	0	700	0	0
Atlapetes blancae	Antioquia Brush-finch	CR	390.803	25.0015	6.39747	67.0523	60.6549	237.041	100	0	0
Atlapetes pallidiceps	Pale-headed Brush-finch	EN	2.37076	1.13797	48	100	52	1.2328	226	36.2752	0.86
Automolus lammi	Pernambuco Foliage-gleaner	EN	2898.42	405.003	13.9732	34.947	20.9738	607.908	1000	0	0
Bangsia aureocincta	Gold-ringed Tanager	VU	5345.54	1504.39	28.143	25.1395	0	0	1000	0	0
Basileuterus ignotus	Pirre Warbler	VU	354.573	354.008	99.8409	68.6112	0	0	1000	0	0
Buteo ventralis	Rufous-tailed Hawk	VU	137516	57192	41.5892	4	0	0	1000	0	0
Buteogallus coronatus	Crowned Solitary Eagle	EN	2.27791e+06	391191	17.1733	4	0	0	1000	0	0
Campylopterus phainopeplus	Santa Marta Sabrewing	CR	322.272	261.899	81.2666	70.1417	0	0	49	0	0
Cephalopterus glabricollis	Bare-necked Umbrellabird	EN	16619.2	11124.3	66.9365	6.96485	0	0	1000	0	0
Cercomacra carbonaria	Rio Branco Antbird	CR	13160	5259.54	39.9661	10.7042	0	0	1000	0	0
Chrysuronia lilliae	Sapphire-bellied Hummingbird	EN	2392.31	411.99	17.2214	38.0219	20.8005	497.612	249	0	0
Cichlopsis leucogenys	Rufous-brown Solitaire	EN	5714.26	1970.38	34.4818	24.0707	0	0	1000	0	0
Cinclodes aricomae	Royal Cinclodes	CR	6309.43	1301.68	20.6307	22.4832	1.85243	116.878	249	0	0
Cinclodes palliatus	White-bellied Cinclodes	CR	4167.23	369.415	8.86475	29.1293	20.2646	844.473	249	0	0
Cistothorus apolinari	Apolinar's Wren	EN	4840.96	2655.95	54.8641	26.7281	0	0	1000	0	0
Clytoctantes alixii	Recurve-billed Bushbird	EN	3690.09	1969.19	53.3643	31.0777	0	0	700	0	0
Cnemathraupis aureodorsalis	Golden-backed Mountain-tanager	EN	1084.47	382.966	35.3137	50.6987	15.385	166.846	1000	0	0
Coeligena consita	Perija Starfrontlet	EN	162.769	119.401	73.3561	81.0863	7.73015	12.5823	1000	0	0
Coeligena orina	Glittering Starfrontlet	EN	2019.88	1149.89	56.9287	40.7333	0	0	1000	0	0
Columbina cyanopis	Blue-eyed Ground-dove	CR	16.6466	15.6458	93.9874	100	6.01256	1.00089	249	0	0
Conothraupis mesoleuca	Cone-billed Tanager	EN	13636	4650.19	34.1022	10.1348	0	0	1000	0	0
Cotinga maculata	Banded Cotinga	CR	15214	4337.45	28.5095	8.38027	0	0	249	0	0
Crax alberti	Blue-billed Curassow	CR	10875.8	2562.06	23.5574	13.7588	0	0	1000	0	0
Crax blumenbachii	Red-billed Curassow	EN	2518.33	1184.79	47.0466	37.1993	0	0	170	0	0
Crax globulosa	Wattled Curassow	EN	39289.2	13452.5	34.2396	4	0	0	1000	0	0
Crax pinima	Belem Curassow	CR	9873.04	6074.74	61.5286	15.3087	0	0	49	0	0
Diglossa venezuelensis	Venezuelan Flowerpiercer	EN	833.857	831.707	99.742	54.9092	0	0	1000	0	0
Dubusia carrikeri	Carriker's Mountain-tanager	EN	1239.75	929.686	74.9899	48.5546	0	0	1000	0	0
Eleoscytalopus psychopompus	Bahia Tapaculo	EN	4251.83	2799.01	65.8308	28.8073	0	0	1000	0	0
Eleothreptus candicans	White-winged Nightjar	VU	1391.98	772.274	55.4805	46.6989	0	0	1000	0	0
Eriocnemis isabellae	Gorgeted Puffleg	CR	191.906	75.7369	39.4656	78.4477	38.9821	74.8091	1000	0	0
Eriocnemis mirabilis	Colorful Puffleg	EN	120.414	75.1498	62.4095	85.9155	23.5061	28.3045	1000	0	0
Eriocnemis nigrivestis	Black-breasted Puffleg	EN	155.76	40.8393	26.2193	81.7915	55.5722	86.5594	150	0	0
Eulidia yarrellii	Chilean Woodstar	CR	1095.43	0.180069	0.0164383	50.5376	50.5212	553.423	210	0.750386	22.9199
Eupherusa cyanophrys	Oaxaca Hummingbird	EN	3737.99	32.186	0.861051	30.8711	30.01	1121.77	1000	0.209042	7.81399
Formicivora erythronotos	Black-hooded Antwren	EN	130.788	56.4037	43.1263	84.5914	41.4651	54.2312	1000	0	0
Formicivora grantsaui	Sincora Antwren	EN	2001.46	1266.19	63.2635	40.8801	0	0	1000	0	0
Formicivora paludicola	Marsh Antwren	CR	370.186	55.0424	14.8688	67.9207	53.0519	196.391	700	0	0
Forpus xanthops	Yellow-faced Parrotlet	VU	1916.37	195.747	10.2145	41.5762	31.3617	601.006	1000	0	0
Geotrygon purpurata	Purple Quail-dove	EN	31676	3766.25	11.8899	4	0	0	1000	0	0
Grallaria chthonia	Tachira Antpitta	CR	43.7879	40.2099	91.8288	100	8.17124	3.57802	50	0	0
Grallaria fenwickorum	Urrao Antpitta	CR	1.88793	1.88793	100	100	0	0	249	0	0
Grallaria gigantea	Giant Antpitta	VU	5322.12	1649.62	30.9956	25.2098	0	0	1000	0	0
Grallaria kaestneri	Cundinamarca Antpitta	EN	304.108	65.4362	21.5174	71.0711	49.5538	150.697	800	0	0
Grallaria ridgelyi	Jocotoco Antpitta	EN	223.185	88.925	39.8436	76.0283	36.1847	80.7589	600	0	0
Gubernatrix cristata	Yellow Cardinal	EN	294415	17538.7	5.95715	4	0	0	1000	0	0
Hapalopsittaca fuertesi	Indigo-winged Parrot	EN	3174.91	1131.03	35.6241	33.4871	0	0	249	0	0
Hapalopsittaca pyrrhops	Red-faced Parrot	EN	10210.6	3218.86	31.5245	14.77	0	0	1000	0	0
Hylonympha macrocerca	Scissor-tailed Hummingbird	EN	299.355	240.249	80.2554	71.3236	0	0	1000	0	0
Hylopezus auricularis	Masked Antpitta	VU	789.134	146.866	18.611	55.7925	37.1815	293.412	1000	0	0
Incaspiza watkinsi	Little Inca-finch	VU	1029.1	0.0945213	0.00918488	51.5384	51.5293	530.286	1000	2.90599	29.9055
Iodopleura pipra	Buff-throated Purpletuft	EN	48817.8	14821.1	30.36	4	0	0	1000	0	0
Laterallus tuerosi	Junin Rail	EN	262.478	140.473	53.5178	73.43	19.9122	52.2652	1000	0	0
Leptasthenura xenothorax	White-browed Tit-spinetail	EN	3673.11	885.773	24.1151	31.1516	7.03658	258.461	1000	0	0
Leptodon forbesi	White-collared Kite	EN	10086.6	1017.33	10.086	14.9659	4.87987	492.212	1000	0	0
Lipaugus conditus	Grey-winged Cotinga	VU	587.052	286.266	48.7633	60.5325	11.7692	69.0912	1000	0	0
Lipaugus weberi	Chestnut-capped Piha	CR	429.21	64.7694	15.0904	65.5503	50.4599	216.579	249	0	0
Lophornis brachylophus	Short-crested Coquette	CR	272.359	22.7708	8.36059	72.8379	64.4773	175.61	1000	6.32592	87.2292
Macroagelaius subalaris	Mountain Grackle	EN	15926.8	2923.37	18.355	7.64669	0	0	1000	0	0
Malacoptila minor	Lesser Crescent-chested Puffbird	EN	50504.2	3197.92	6.33199	4	0	0	1000	0	0
Mergus octosetaceus	Brazilian Merganser	CR	10481.3	6337.56	60.4655	14.3508	0	0	249	0	0
Merulaxis stresemanni	Stresemann's Bristlefront	CR	10.6122	5.94631	56.033	100	43.967	4.66585	49	0	0
Microspingus alticola	Plain-tailed Warbling-finch	EN	4684.77	1142.55	24.3887	27.2536	2.86493	134.216	1000	0	0
Myioborus pariae	Paria Whitestart	EN	281.055	243.986	86.8102	72.3343	0	0	1000	0	0
Myiotheretes pernix	Santa Marta Bush-tyrant	EN	1300.36	847.582	65.1806	47.7897	0	0	1000	0	0
Myiothlypis griseiceps	Grey-headed Warbler	EN	1436.7	1434.27	99.8308	46.1922	0	0	1000	0	0
Myrmoderus ruficauda	Scalloped Antbird	EN	2289.33	484.06	21.1442	38.727	17.5827	402.526	1000	0	0
Myrmotherula snowi	Alagoas Antwren	CR	96.414	39.6692	41.1447	89.4771	48.3325	46.5993	49	0	0
Nemosia rourei	Cherry-throated Tanager	CR	337.311	55.1089	16.3377	69.4108	53.0731	179.022	200	0	0
Neomorphus radiolosus	Banded Ground-cuckoo	EN	15545.1	3583.31	23.0511	8.03538	0	0	1000	0	0
Ognorhynchus icterotis	Yellow-eared Parrot	VU	30592.8	9832.61	32.1403	4	0	0	1000	0	0
Onychorhynchus swainsoni	Atlantic Royal Flycatcher	VU	46296.7	22890.3	49.4425	4	0	0	1000	0	0
Oreophasis derbianus	Horned Guan	EN	19490.8	4767.64	24.4609	4.41101	0	0	1000	0	0
Oreotrochilus cyanolaemus	Blue-throated Hillstar	CR	211.867	3.79192	1.78976	76.8622	75.0724	159.054	110	0.287009	8.30808
Oxypogon cyanolaemus	Blue-bearded Helmetcrest	EN	129.826	129.266	99.5684	84.7096	0	0	1000	0	0
Pauxi koepckeae	Sira Curassow	CR	373.501	338.817	90.7136	67.7779	0	0	249	0	0
Pauxi unicornis	Horned Curassow	CR	3916.65	2958.39	75.5336	30.123	0	0	1000	0	0
Penelope albipennis	White-winged Guan	EN	1775.75	352.234	19.8359	42.7973	22.9615	407.738	1000	0	0
Penelope ortoni	Baudo Guan	EN	76336.4	7032.07	9.21194	4	0	0	1000	0	0
Percnostola arenarum	Allpahuayo Antbird	VU	2288.25	917.404	40.0919	38.7344	0	0	1000	0	0
Phibalura boliviana	Apolo Cotinga	EN	788.077	260.935	33.1104	55.814	22.7036	178.922	530	0	0
Phylloscartes beckeri	Bahia Tyrannulet	EN	3593.79	1385.71	38.5585	31.5014	0	0	1000	0	0
Phylloscartes ceciliae	Alagoas Tyrannulet	CR	536.813	96.6426	18.0031	61.9659	43.9629	235.998	249	0	0
Phylloscartes roquettei	Minas Gerais Tyrannulet	EN	3037.1	551.163	18.1477	34.1982	16.0505	487.468	1000	0	0
Pipile jacutinga	Black-fronted Piping-guan	EN	93245.2	33014.8	35.4064	4	0	0	1000	0	0
Podiceps taczanowskii	Junin Grebe	EN	133.937	133.937	100	84.2101	0	0	320	0	0
Poecilotriccus luluae	Lulu's Tody-flycatcher	EN	12973	3455.39	26.6352	10.9335	0	0	1000	0	0
Pogonotriccus lanyoni	Antioquia Bristle-tyrant	EN	2187.18	400.53	18.3126	39.4583	21.1457	462.494	1000	0	0
Poospiza rubecula	Rufous-breasted Warbling-finch	EN	3660.34	241.65	6.60185	31.2074	24.6056	900.648	700	0	0
Premnoplex pariae	Paria Barbtail	EN	45.9389	40.5238	88.2116	100	11.7884	5.41549	1000	0	0
Premnoplex tatei	White-throated Barbtail	EN	1396.2	1364.3	97.7156	46.6503	0	0	1000	0	0
Psarocolius cassini	Baudo Oropendola	VU	11091.1	959.345	8.64968	13.4447	4.79503	531.821	1000	0	0
Pseudastur occidentalis	Gray-backed Hawk	EN	35130.5	4642.49	13.215	4	0	0	1000	0	0
Psophia dextralis	Olive-winged Trumpeter	EN	616689	390475	63.3179	4	0	0	1000	0	0
Psophia obscura	Black-winged Trumpeter	CR	23475.1	6907.82	29.4261	1.43079	0	0	249	0	0
Pyriglena atra	Fringe-backed Fire-eye	EN	19535.5	4514.04	23.1069	4.37435	0	0	1000	0	0
Pyrrhura caeruleiceps	Perija Parakeet	EN	7802.67	3888.87	49.8402	19.0796	0	0	1000	0	0
Pyrrhura eisenmanni	Azuero Parakeet	VU	571.198	331.671	58.0659	60.9711	2.90518	16.5943	1000	0	0
Pyrrhura griseipectus	Grey-breasted Parakeet	EN	458.476	232.818	50.7809	64.4934	13.7125	62.8685	1000	0	0
Pyrrhura orcesi	El Oro Parakeet	EN	792.651	49.2924	6.21868	55.7213	49.5026	392.383	1000	21.5363	170.708
Pyrrhura pfrimeri	Goias Parakeet	EN	6738.19	1705.58	25.3121	21.4297	0	0	1000	0	0
Pyrrhura viridicata	Santa Marta Parakeet	EN	1615.17	956.08	59.1938	44.316	0	0	1000	0	0
Rhopornis ardesiacus	Slender Antbird	EN	5080.48	237.747	4.6796	25.9543	21.2747	1080.86	1000	0	0
Rhynchopsitta pachyrhyncha	Thick-billed Parrot	EN	101296	15316.3	15.1204	4	0	0	1000	0	0
Rhynchopsitta terrisi	Maroon-fronted Parrot	EN	15201	4150.54	27.3044	8.39399	0	0	1000	0	0
Rollandia microptera	Titicaca Grebe	EN	8455.04	5152.8	60.9435	17.793	0	0	1000	0	0
Scytalopus diamantinensis	Diamantina Tapaculo	EN	2492.62	1087.9	43.6449	37.3638	0	0	1000	0	0
Scytalopus gonzagai	Boa Nova Tapaculo	EN	122.607	86.6289	70.6558	85.6263	14.9706	18.355	1000	0	0
Scytalopus novacapitalis	Brasilia Tapaculo	EN	3914.37	1350.84	34.5098	30.1323	0	0	1000	0	0
Scytalopus robbinsi	Ecuadorian Tapaculo	EN	2193.89	46.2592	2.10855	39.4092	37.3007	818.335	1000	0	0
Scytalopus rodriguezi	Magdalena Tapaculo	EN	5198.12	2145.39	41.2725	25.5876	0	0	1000	0	0
Selasphorus ardens	Glow-throated Hummingbird	EN	1208.75	261.057	21.5973	48.9603	27.363	330.75	1000	0	0
Spizaetus isidori	Black-and-chestnut Eagle	EN	410079	143056	34.8851	4	0	0	1000	0	0
Spizella wortheni	Worthen's Sparrow	EN	6816.88	284.709	4.17653	21.2437	17.0672	1163.45	1000	0	0
Sporophila iberaensis	Ibera Seedeater	EN	174741	41102.7	23.522	4	0	0	1000	0	0
Sporophila palustris	Marsh Seedeater	EN	302420	42953.7	14.2033	4	0	0	1000	0	0
Synallaxis courseni	Apurimac Spinetail	VU	1539.01	484.138	31.4578	45.09	13.6321	209.799	1000	0	0
Synallaxis infuscata	Pinto's Spinetail	EN	2622.66	448.617	17.1055	36.549	19.4435	509.936	1000	0	0
Synallaxis kollari	Hoary-throated Spinetail	CR	655.315	305.837	46.6703	58.7699	12.0996	79.2904	1000	0	0
Synallaxis maranonica	Maranon Spinetail	CR	7137.44	135.421	1.89733	20.5074	18.6101	1328.28	1000	0	0
Taoniscus nanus	Dwarf Tinamou	EN	7881.65	4716.57	59.8424	18.9182	0	0	1000	0	0
Taphrolesbia griseiventris	Gray-bellied Comet	EN	342.918	20.805	6.06703	69.1467	63.0796	216.312	1000	5.59755	89.195
Terenura sicki	Orange-bellied Antwren	CR	204.115	79.2725	38.8372	77.4595	38.6223	78.8339	249	0	0
Thalurania watertonii	Long-tailed Woodnymph	EN	1847.76	392.887	21.2629	42.1604	20.8975	386.134	1000	0	0
Thamnophilus shumbae	Maranon Antshrike	VU	1349.05	12.468	0.924202	47.2007	46.2765	624.295	1000	0.558318	7.53202
Thripophaga cherriei	Orinoco Softtail	VU	1589.26	245.094	15.4219	44.5751	29.1532	463.32	1000	0	0
Thryophilus nicefori	Niceforo's Wren	CR	9809.39	2840.16	28.9535	15.4124	0	0	200	0	0
Troglodytes monticola	Santa Marta Wren	CR	390.039	387.704	99.4015	67.0837	0	0	249	0	0
Xanthopsar flavus	Saffron-cowled Blackbird	EN	103986	6824.79	6.5632	4	0	0	1000	0	0
Xenoglaux loweryi	Long-whiskered Owlet	VU	926.702	338.966	36.5777	53.2177	16.64	154.203	1000	0	0
Xenospiza baileyi	Sierra Madre Sparrow	EN	4461.6	399.875	8.96258	28.0357	19.0731	850.966	1000	0	0
Zentrygon carrikeri	Tuxtla Quail-dove	EN	270.276	270.276	100	72.9609	0	0	1000	0	0

### Sheet: Field codes
Species	Scientific name of species included in the analysis
Common Name	Common name of species included in the analysis
RL_cat	IUCN Red List Category (VU= Vulnerable, EN = Endangered, CR = Critically Endangered)
AOH (km2)	Area of Habitat extension (in squared kilometers)
Area Protected (km2)	Area of a species' AOH within existing protected areas (in squared kilometers)
% Protected	Percentage of a species' AOH within existing protected areas
Minimum Conservation Target %	Minimum proportion of a species’ AOH that should be protected to be considered adequately represented and safeguarded (see text for how this was calculated).
Additional % AOH Needed to Reach Minimum Conservation Target	Proportion of AOH needed, in addition to the proportion included in existing protected areas, to be considered adequately represented and safeguarded. Species with values of 0 have their minimum conservation targets already met within the existing protected area network.
Additional AOH Needed (in km2) to Reach Minimum Conservation Target	Area of AOH needed (in squared kilometers), in addition to the area included in existing protected areas, to be considered adequately represented and safeguarded. Species with values of 0 have their minimum conservation targets already met within the existing protected area network.
Minimum Conservation Target - Number of mature individuals	Minimum proportion of a species’ AOH that should be protected to include at least 1,000 mature individuals (or the maximum population size for those species where the maximum population is < 1,000 mature individuals) (see text for how this was calculated).
Additional % AOH needed to reach Minimum Conservation Target - Number of mature individuals	Proportion of AOH needed, in addition to the proportion included in existing protected areas, to protect at least 1,000 mature individuals (or the maximum population size for those species where the maximum population is < 1,000 mature individuals). Species with values of 0 have their minimum conservation targets already met within the existing protected area network.
Additional area needed to reach Minimum Conservation Target (km2) - Number of mature individuals	Area of AOH needed (in squared kilometers), in addition to the area included in existing protected areas, to protect at least 1,000 mature individuals (or the maximum population size for those species where the maximum population is < 1,000 mature individuals). Species with values of 0 have their minimum conservation targets already met within the existing protected area network.
